# Transcriptomic prey-capture responses in convergently evolved carnivorous pitcher plants

**DOI:** 10.1101/2025.07.16.665073

**Authors:** Takanori Wakatake, Kenji Fukushima

## Abstract

The Australian pitcher plant *Cephalotus* and the Asian pitcher plant *Nepenthes* exhibit striking morphological and functional similarities, serving as compelling examples of convergent evolution. Although trapping pitchers in both lineages represent some of the most elaborate leaf structures in angiosperms, it remains unknown whether their analogous phenotypes share common molecular foundations, especially at the level of gene expression. Here, we conducted tissue-specific RNA-seq experiments coupled with feeding treatments in *C. follicularis*, mirroring the available expression dataset of *N. gracilis* to analyze gene expression evolution underlying the phenotypic convergence. Functionally equivalent tissues in the two species tended to express similar gene sets, with common transcriptional responses that activate amino acid metabolism and protein synthesis upon the feeding treatment, yet with distinct transcriptional regulation of digestive enzyme genes. Additionally, we found multiple cases of combined convergence in expression and protein sequences in genes preferentially expressed in gland-containing tissues. Our study showcases how common and unique transcriptional components are integrated to shape the independent emergence of complex leaf structures in angiosperms.
