## supplementary table S5 for "Transcriptomic prey-capture responses in convergently evolved carnivorous pitcher plants"

### Sheet: Cf_LWP_DGZ_up_GO
ID	Description	GeneRatio	BgRatio	pvalue	p.adjust	qvalue	geneID	Count
GO:0044391	ribosomal subunit	52/132	227/22023	9.33398e-70	5.47905e-67	4.54909e-67	Cfol_v3_14918/Cfol_v3_01644/Cfol_v3_22941/Cfol_v3_33828/Cfol_v3_04573/Cfol_v3_01129/Cfol_v3_13986/Cfol_v3_08000/Cfol_v3_35336/Cfol_v3_17085/Cfol_v3_19545/Cfol_v3_04055/Cfol_v3_08409/Cfol_v3_15829/Cfol_v3_29129/Cfol_v3_20528/Cfol_v3_24135/Cfol_v3_23043/Cfol_v3_29154/Cfol_v3_08200/Cfol_v3_23040/Cfol_v3_14261/Cfol_v3_02827/Cfol_v3_11724/Cfol_v3_10199/Cfol_v3_35900/Cfol_v3_30676/Cfol_v3_16312/Cfol_v3…	52
GO:0022626	cytosolic ribosome	54/132	281/22023	4.58322e-68	1.34518e-65	1.11686e-65	Cfol_v3_14918/Cfol_v3_01644/Cfol_v3_22941/Cfol_v3_33828/Cfol_v3_20098/Cfol_v3_07366/Cfol_v3_04573/Cfol_v3_01129/Cfol_v3_13986/Cfol_v3_08000/Cfol_v3_35336/Cfol_v3_17085/Cfol_v3_19545/Cfol_v3_04055/Cfol_v3_08409/Cfol_v3_15829/Cfol_v3_29129/Cfol_v3_20528/Cfol_v3_24135/Cfol_v3_23043/Cfol_v3_29154/Cfol_v3_08200/Cfol_v3_23040/Cfol_v3_14261/Cfol_v3_02827/Cfol_v3_11724/Cfol_v3_10199/Cfol_v3_35900/Cfol_v3…	54
GO:0022625	cytosolic large ribosomal subunit	35/132	91/22023	1.72458e-55	3.37442e-53	2.80168e-53	Cfol_v3_14918/Cfol_v3_01644/Cfol_v3_22941/Cfol_v3_04573/Cfol_v3_01129/Cfol_v3_08000/Cfol_v3_04055/Cfol_v3_08409/Cfol_v3_29129/Cfol_v3_20528/Cfol_v3_24135/Cfol_v3_08200/Cfol_v3_23040/Cfol_v3_14261/Cfol_v3_02827/Cfol_v3_11724/Cfol_v3_10199/Cfol_v3_35900/Cfol_v3_16312/Cfol_v3_07627/Cfol_v3_30579/Cfol_v3_00348/Cfol_v3_10464/Cfol_v3_25824/Cfol_v3_16237/Cfol_v3_05704/Cfol_v3_25646/Cfol_v3_23430/Cfol_v3…	35
GO:0003735	structural constituent of ribosome	51/132	459/22023	3.05364e-51	4.48122e-49	3.72062e-49	Cfol_v3_01644/Cfol_v3_22941/Cfol_v3_33828/Cfol_v3_04573/Cfol_v3_01129/Cfol_v3_13986/Cfol_v3_08000/Cfol_v3_35336/Cfol_v3_17085/Cfol_v3_19545/Cfol_v3_04055/Cfol_v3_08409/Cfol_v3_15829/Cfol_v3_29129/Cfol_v3_20528/Cfol_v3_24135/Cfol_v3_23043/Cfol_v3_29154/Cfol_v3_08200/Cfol_v3_23040/Cfol_v3_14261/Cfol_v3_02827/Cfol_v3_11724/Cfol_v3_10199/Cfol_v3_35900/Cfol_v3_30676/Cfol_v3_16312/Cfol_v3_07627/Cfol_v3…	51
GO:0015934	large ribosomal subunit	35/132	123/22023	5.17376e-50	6.07399e-48	5.04305e-48	Cfol_v3_14918/Cfol_v3_01644/Cfol_v3_22941/Cfol_v3_04573/Cfol_v3_01129/Cfol_v3_08000/Cfol_v3_04055/Cfol_v3_08409/Cfol_v3_29129/Cfol_v3_20528/Cfol_v3_24135/Cfol_v3_08200/Cfol_v3_23040/Cfol_v3_14261/Cfol_v3_02827/Cfol_v3_11724/Cfol_v3_10199/Cfol_v3_35900/Cfol_v3_16312/Cfol_v3_07627/Cfol_v3_30579/Cfol_v3_00348/Cfol_v3_10464/Cfol_v3_25824/Cfol_v3_16237/Cfol_v3_05704/Cfol_v3_25646/Cfol_v3_23430/Cfol_v3…	35
GO:0022627	cytosolic small ribosomal subunit	17/132	84/22023	1.0458e-21	1.02314e-19	8.49483e-20	Cfol_v3_33828/Cfol_v3_13986/Cfol_v3_35336/Cfol_v3_17085/Cfol_v3_19545/Cfol_v3_15829/Cfol_v3_23043/Cfol_v3_29154/Cfol_v3_30676/Cfol_v3_27810/Cfol_v3_15850/Cfol_v3_28972/Cfol_v3_35715/Cfol_v3_08373/Cfol_v3_00836/Cfol_v3_21046/Cfol_v3_01115	17
GO:0015935	small ribosomal subunit	17/132	106/22023	7.16535e-20	6.00866e-18	4.98881e-18	Cfol_v3_33828/Cfol_v3_13986/Cfol_v3_35336/Cfol_v3_17085/Cfol_v3_19545/Cfol_v3_15829/Cfol_v3_23043/Cfol_v3_29154/Cfol_v3_30676/Cfol_v3_27810/Cfol_v3_15850/Cfol_v3_28972/Cfol_v3_35715/Cfol_v3_08373/Cfol_v3_00836/Cfol_v3_21046/Cfol_v3_01115	17
GO:0019843	rRNA binding	9/132	104/22023	1.28815e-08	9.45178e-07	7.84753e-07	Cfol_v3_04573/Cfol_v3_01129/Cfol_v3_08000/Cfol_v3_17085/Cfol_v3_15829/Cfol_v3_08200/Cfol_v3_30249/Cfol_v3_11901/Cfol_v3_08631	9
GO:0005507	copper ion binding	11/132	283/22023	1.13705e-06	7.41612e-05	6.15738e-05	Cfol_v3_14762/Cfol_v3_14763/Cfol_v3_13126/Cfol_v3_20098/Cfol_v3_07366/Cfol_v3_23806/Cfol_v3_16347/Cfol_v3_33664/Cfol_v3_30773/Cfol_v3_28371/Cfol_v3_18599	11
GO:0042274	ribosomal small subunit biogenesis	4/132	21/22023	6.81842e-06	0.000400241	0.000332308	Cfol_v3_33828/Cfol_v3_30676/Cfol_v3_28972/Cfol_v3_35715	4
GO:0006364	rRNA processing	7/132	138/22023	2.00011e-05	0.00106519	0.000884398	Cfol_v3_33828/Cfol_v3_30676/Cfol_v3_28972/Cfol_v3_35715/Cfol_v3_19765/Cfol_v3_04532/Cfol_v3_10765	7
GO:0009741	response to brassinosteroid	6/132	94/22023	2.18666e-05	0.00106519	0.000884398	Cfol_v3_19129/Cfol_v3_02780/Cfol_v3_10323/Cfol_v3_26710/Cfol_v3_02158/Cfol_v3_06271	6
GO:0042254	ribosome biogenesis	8/132	195/22023	2.36131e-05	0.00106519	0.000884398	Cfol_v3_33828/Cfol_v3_30676/Cfol_v3_28972/Cfol_v3_35715/Cfol_v3_19765/Cfol_v3_12330/Cfol_v3_04532/Cfol_v3_10765	8
GO:0009408	response to heat	8/132	197/22023	2.5405e-05	0.00106519	0.000884398	Cfol_v3_20098/Cfol_v3_07366/Cfol_v3_12191/Cfol_v3_23806/Cfol_v3_16347/Cfol_v3_12539/Cfol_v3_08599/Cfol_v3_31326	8
GO:0016072	rRNA metabolic process	7/132	146/22023	2.87678e-05	0.00112578	0.000934701	Cfol_v3_33828/Cfol_v3_30676/Cfol_v3_28972/Cfol_v3_35715/Cfol_v3_19765/Cfol_v3_04532/Cfol_v3_10765	7
GO:0022613	ribonucleoprotein complex biogenesis	8/132	225/22023	6.51386e-05	0.00238977	0.00198416	Cfol_v3_33828/Cfol_v3_30676/Cfol_v3_28972/Cfol_v3_35715/Cfol_v3_19765/Cfol_v3_12330/Cfol_v3_04532/Cfol_v3_10765	8
GO:0006457	protein folding	7/132	212/22023	0.000295884	0.0102167	0.00848263	Cfol_v3_20098/Cfol_v3_07366/Cfol_v3_23806/Cfol_v3_16347/Cfol_v3_08599/Cfol_v3_31326/Cfol_v3_00287	7
GO:0009955	adaxial/abaxial pattern specification	5/132	102/22023	0.000375013	0.0119506	0.00992223	Cfol_v3_04055/Cfol_v3_08409/Cfol_v3_30249/Cfol_v3_11901/Cfol_v3_08631	5
GO:0009742	brassinosteroid mediated signaling pathway	4/132	58/22023	0.000407176	0.0119506	0.00992223	Cfol_v3_19129/Cfol_v3_02780/Cfol_v3_10323/Cfol_v3_26710	4
GO:0071367	cellular response to brassinosteroid stimulus	4/132	58/22023	0.000407176	0.0119506	0.00992223	Cfol_v3_19129/Cfol_v3_02780/Cfol_v3_10323/Cfol_v3_26710	4
GO:0043401	steroid hormone mediated signaling pathway	4/132	60/22023	0.000463684	0.0128545	0.0106727	Cfol_v3_19129/Cfol_v3_02780/Cfol_v3_10323/Cfol_v3_26710	4
GO:0034470	ncRNA processing	7/132	231/22023	0.000495444	0.0128545	0.0106727	Cfol_v3_33828/Cfol_v3_30676/Cfol_v3_28972/Cfol_v3_35715/Cfol_v3_19765/Cfol_v3_04532/Cfol_v3_10765	7
GO:0005759	mitochondrial matrix	5/132	109/22023	0.000508747	0.0128545	0.0106727	Cfol_v3_20098/Cfol_v3_07366/Cfol_v3_13811/Cfol_v3_28371/Cfol_v3_21081	5
GO:0071383	cellular response to steroid hormone stimulus	4/132	62/22023	0.000525568	0.0128545	0.0106727	Cfol_v3_19129/Cfol_v3_02780/Cfol_v3_10323/Cfol_v3_26710	4
GO:0048545	response to steroid hormone	4/132	65/22023	0.000629094	0.0147711	0.012264	Cfol_v3_19129/Cfol_v3_02780/Cfol_v3_10323/Cfol_v3_26710	4
GO:0004857	enzyme inhibitor activity	5/132	123/22023	0.00088025	0.0198733	0.0165002	Cfol_v3_19129/Cfol_v3_26710/Cfol_v3_07443/Cfol_v3_02158/Cfol_v3_06271	5

### Sheet: Ng_LWP_DGZ_up_GO
ID	Description	GeneRatio	BgRatio	pvalue	p.adjust	qvalue	geneID	Count
GO:0003735	structural constituent of ribosome	53/137	251/18037	1.6609e-63	3.62076e-61	3.12948e-61	Nepgr005700/Nepgr003554/Nepgr023264/Nepgr033005/Nepgr004250/Nepgr012945/Nepgr018427/Nepgr014269/Nepgr033267/Nepgr029639/Nepgr032438/Nepgr000076/Nepgr013050/Nepgr014144/Nepgr009169/Nepgr023781/Nepgr029655/Nepgr006280/Nepgr022445/Nepgr013579/Nepgr020661/Nepgr025473/Nepgr030314/Nepgr000638/Nepgr013816/Nepgr004298/Nepgr032812/Nepgr000204/Nepgr031376/Nepgr016276/Nepgr024620/Nepgr013404/Nepgr017224/Nep…	53
GO:0006412	translation	46/137	233/18037	3.12345e-53	3.40456e-51	2.94262e-51	Nepgr003554/Nepgr023264/Nepgr033005/Nepgr004250/Nepgr012945/Nepgr018427/Nepgr014269/Nepgr033267/Nepgr029639/Nepgr032438/Nepgr000076/Nepgr013050/Nepgr014144/Nepgr009169/Nepgr023781/Nepgr029655/Nepgr006280/Nepgr022445/Nepgr013579/Nepgr020661/Nepgr025473/Nepgr030314/Nepgr000638/Nepgr013816/Nepgr004298/Nepgr032812/Nepgr031376/Nepgr016276/Nepgr013404/Nepgr008776/Nepgr012602/Nepgr010062/Nepgr005442/Nep…	46
GO:0022627	cytosolic small ribosomal subunit	21/137	57/18037	1.06539e-30	7.74181e-29	6.69137e-29	Nepgr004250/Nepgr018427/Nepgr033267/Nepgr029639/Nepgr032438/Nepgr000076/Nepgr013050/Nepgr014144/Nepgr023781/Nepgr029655/Nepgr020661/Nepgr025473/Nepgr030314/Nepgr016276/Nepgr008776/Nepgr012602/Nepgr022509/Nepgr029915/Nepgr018652/Nepgr031224/Nepgr001455	21
GO:0022625	cytosolic large ribosomal subunit	18/137	67/18037	1.52909e-23	8.33354e-22	7.20282e-22	Nepgr005700/Nepgr003554/Nepgr033005/Nepgr014269/Nepgr013579/Nepgr004298/Nepgr032812/Nepgr000204/Nepgr031376/Nepgr024620/Nepgr013404/Nepgr017224/Nepgr030248/Nepgr010062/Nepgr022288/Nepgr029660/Nepgr019761/Nepgr012730	18
GO:0022626	cytosolic ribosome	17/137	79/18037	1.80218e-20	7.85749e-19	6.79136e-19	Nepgr005700/Nepgr004250/Nepgr033267/Nepgr032438/Nepgr000076/Nepgr013050/Nepgr014144/Nepgr004298/Nepgr032812/Nepgr031376/Nepgr013404/Nepgr008776/Nepgr012602/Nepgr030248/Nepgr010062/Nepgr029915/Nepgr018652	17
GO:0042788	polysomal ribosome	13/137	44/18037	6.65205e-18	2.41691e-16	2.08898e-16	Nepgr005700/Nepgr004250/Nepgr033267/Nepgr000076/Nepgr013050/Nepgr014144/Nepgr004298/Nepgr032812/Nepgr031376/Nepgr013404/Nepgr030248/Nepgr029915/Nepgr018652	13
GO:0015935	small ribosomal subunit	8/137	22/18037	2.63481e-12	8.20556e-11	7.0922e-11	Nepgr023781/Nepgr029655/Nepgr020661/Nepgr025473/Nepgr030314/Nepgr029915/Nepgr010348/Nepgr021811	8
GO:0005840	ribosome	13/137	118/18037	5.5443e-12	1.51082e-10	1.30583e-10	Nepgr023264/Nepgr012945/Nepgr033267/Nepgr006280/Nepgr022445/Nepgr000638/Nepgr013816/Nepgr005442/Nepgr015545/Nepgr012708/Nepgr024498/Nepgr012059/Nepgr010924	13
GO:0005730	nucleolus	19/137	439/18037	9.32367e-10	2.2584e-08	1.95197e-08	Nepgr004250/Nepgr013999/Nepgr032438/Nepgr004298/Nepgr032812/Nepgr031376/Nepgr024620/Nepgr008776/Nepgr012602/Nepgr030248/Nepgr010062/Nepgr029915/Nepgr018652/Nepgr029959/Nepgr006352/Nepgr008663/Nepgr026702/Nepgr000735/Nepgr029549	19
GO:0019843	rRNA binding	10/137	99/18037	4.0256e-09	8.77582e-08	7.58509e-08	Nepgr012945/Nepgr014269/Nepgr029639/Nepgr032438/Nepgr023781/Nepgr029655/Nepgr000638/Nepgr013816/Nepgr010924/Nepgr012730	10
GO:0000462	maturation of SSU-rRNA from tricistronic rRNA transcript (SSU-rRNA, 5.8S rRNA, LSU-rRNA)	5/137	23/18037	7.08207e-07	1.40354e-05	1.2131e-05	Nepgr020661/Nepgr025473/Nepgr030314/Nepgr016276/Nepgr025589	5
GO:0002181	cytoplasmic translation	5/137	24/18037	8.89133e-07	1.61526e-05	1.39609e-05	Nepgr024620/Nepgr017224/Nepgr030248/Nepgr019761/Nepgr012730	5
GO:0009505	plant-type cell wall	10/137	242/18037	1.62308e-05	0.000272178	0.000235248	Nepgr000918/Nepgr031209/Nepgr005700/Nepgr033267/Nepgr000076/Nepgr013050/Nepgr014144/Nepgr031376/Nepgr029915/Nepgr028243	10
GO:0000325	plant-type vacuole	13/137	443/18037	3.35196e-05	0.000521949	0.000451129	Nepgr005700/Nepgr021566/Nepgr004250/Nepgr000076/Nepgr013050/Nepgr014144/Nepgr031376/Nepgr022288/Nepgr029660/Nepgr027026/Nepgr023855/Nepgr008663/Nepgr026702	13
GO:0015934	large ribosomal subunit	3/137	14/18037	0.000146765	0.00213298	0.00184357	Nepgr009169/Nepgr022288/Nepgr029660	3
GO:0005759	mitochondrial matrix	5/137	91/18037	0.000647503	0.00882223	0.0076252	Nepgr009951/Nepgr017009/Nepgr006087/Nepgr016065/Nepgr033469	5
GO:0042254	ribosome biogenesis	3/137	38/18037	0.00297748	0.0368058	0.0318119	Nepgr003554/Nepgr033005/Nepgr006352	3
GO:0042026	protein refolding	3/137	39/18037	0.00320784	0.0368058	0.0318119	Nepgr010104/Nepgr021912/Nepgr024500	3
GO:0032040	small-subunit processome	3/137	39/18037	0.00320784	0.0368058	0.0318119	Nepgr022509/Nepgr029959/Nepgr029549	3
GO:0051085	chaperone cofactor-dependent protein refolding	3/137	41/18037	0.00370065	0.0384119	0.0332	Nepgr024500/Nepgr009951/Nepgr017009	3
GO:0051082	unfolded protein binding	5/137	135/18037	0.00370312	0.0384119	0.0332	Nepgr024500/Nepgr009951/Nepgr017009/Nepgr004890/Nepgr005116	5
