## supplementary table S10 for "Transcriptomic prey-capture responses in convergently evolved carnivorous pitcher plants"

orthogroup	branch_id_2	branch_id_1	omegaCany2spe	OCNany2spe	gene_labels_1	spnode_coverage_1	sprot_recname_1	Arabidopsis_thaliana_closest_gene_1	pfam_domain_1	gene_labels_2	spnode_coverage_2	sprot_recname_2	Arabidopsis_thaliana_closest_gene_2	pfam_domain_2	HOG_1	HOG_2
OG0000100	97	54	4.8226	3.5962	Cephalotus_follicularis_Cfol-v3-34959	Cephalotus_follicularis	Cationic peroxidase 1	AT5G05340.1	pfam00141, peroxidase	Nepenthes_gracilis_Nepgr013970; Nepenthes_gracilis_Nepgr013971; Nepenthes_gracilis_Nepgr013973; Nepenthes_gracilis_Nepgr013974; Nepenthes_gracilis_Nepgr013972; Nepenthes_gracilis_Nepgr013975	Nepenthes_gracilis	Peroxidase 4	AT5G05340.1	pfam00141, peroxidase	N3.HOG0000898	N3.HOG0000901
OG0000118	109	51	4.7087	4.2983	Cephalotus_follicularis_Cfol-v3-16993; Cephalotus_follicularis_Cfol-v3-22162; Cephalotus_follicularis_Cfol-v3-29526; Cephalotus_follicularis_Cfol-v3-30350; Cephalotus_follicularis_Cfol-v3-35981	Cephalotus_follicularis	Casbene synthase, chloroplastic	AT5G23960.1	pfam03936, Terpene_synth_C; pfam01397, Terpene_synth; pfam19086, Terpene_syn_C_2	Nepenthes_gracilis_Nepgr007698	Nepenthes_gracilis	Probable sesquiterpene synthase	AT5G23960.1	pfam03936, Terpene_synth_C; pfam19086, Terpene_syn_C_2	N3.HOG0000994	N3.HOG0001000
OG0000302	101	37	7.23	4.2492	Cephalotus_follicularis_Cfol-v3-07443	Cephalotus_follicularis	Polygalacturonase inhibitor	AT3G12145.1, AT5G06860.1, AT5G06870.1	pfam13855, LRR_8; pfam13855, LRR_8; pfam13855, LRR_8; pfam08263, LRRNT_2	Nepenthes_gracilis_Nepgr031207; Nepenthes_gracilis_Nepgr031208; Nepenthes_gracilis_Nepgr031210; Nepenthes_gracilis_Nepgr031209; Nepenthes_gracilis_Nepgr031211	Nepenthes_gracilis	Polygalacturonase inhibitor	AT3G12145.1, AT5G06860.1, AT5G06870.1	pfam08263, LRRNT_2; pfam13855, LRR_8; pfam13855, LRR_8	N3.HOG0002027	N3.HOG0002027
OG0000362	70	41	4.1532	3.5388	Cephalotus_follicularis_Cfol-v3-20762	Cephalotus_follicularis	Beta-glucosidase BoGH3B	AT5G20940.1, AT5G20950.3	pfam00933, Glyco_hydro_3; pfam01915, Glyco_hydro_3_C	Nepenthes_gracilis_Nepgr024862	Nepenthes_gracilis	Beta-glucosidase BoGH3B	AT5G20940.1, AT5G20950.3	pfam00933, Glyco_hydro_3; pfam01915, Glyco_hydro_3_C	N3.HOG0002269	N3.HOG0002269
OG0000422	75	39	3.2683	3.4697	Cephalotus_follicularis_Cfol-v3-31376; Cephalotus_follicularis_Cfol-v3-34568	Cephalotus_follicularis	Potassium transporter 5	AT4G13420.1	pfam02705, K_trans	Nepenthes_gracilis_Nepgr025854	Nepenthes_gracilis	Potassium transporter 5	AT4G13420.1	pfam02705, K_trans	N3.HOG0002520	N3.HOG0002521
OG0000676	55	28	3.1635	4.2615	Cephalotus_follicularis_Cfol-v3-06533	Cephalotus_follicularis	Probable alpha,alpha-trehalose-phosphate synthase [UDP-forming] 9	AT1G23870.1, AT1G60140.2, AT1G70290.1	pfam00982, Glyco_transf_20; pfam02358, Trehalose_PPase; pfam08282, Hydrolase_3	Nepenthes_gracilis_Nepgr018641	Nepenthes_gracilis	Probable alpha,alpha-trehalose-phosphate synthase [UDP-forming] 9	AT1G23870.1, AT1G60140.2, AT1G70290.1	pfam00982, Glyco_transf_20; pfam02358, Trehalose_PPase; pfam08282, Hydrolase_3	N3.HOG0003576	N3.HOG0003576
OG0000755	42	24	4.1691	3.4931	Cephalotus_follicularis_Cfol-v3-23564	Cephalotus_follicularis	CTP synthase	AT1G30820.1, AT2G34890.1, AT4G20320.6	pfam06418, CTP_synth_N; pfam00117, GATase	Nepenthes_gracilis_Nepgr004255	Nepenthes_gracilis	CTP synthase	AT1G30820.1, AT2G34890.1, AT4G20320.6	pfam06418, CTP_synth_N; pfam00117, GATase; pfam07722, Peptidase_C26	N3.HOG0003819	N3.HOG0003820
OG0000836	51	27	3.7171	7.3454	Cephalotus_follicularis_Cfol-v3-09804	Cephalotus_follicularis	Endonuclease 2	AT1G68290.1	pfam02265, S1-P1_nuclease	Nepenthes_gracilis_Nepgr028074	Nepenthes_gracilis	Endonuclease 2	AT1G68290.1	pfam02265, S1-P1_nuclease	N3.HOG0004126	N3.HOG0004126
OG0000881	57	27	6.4437	3.5463	Cephalotus_follicularis_Cfol-v3-02737	Cephalotus_follicularis	60S acidic ribosomal protein P2	AT3G28500.1, AT5G40040.1	pfam00428, Ribosomal_60s	Nepenthes_gracilis_Nepgr011783	Nepenthes_gracilis	60S acidic ribosomal protein P2	AT3G28500.1, AT5G40040.1	pfam00428, Ribosomal_60s	N3.HOG0004276	NA
OG0001136	47	24	5.7014	3.8345	Cephalotus_follicularis_Cfol-v3-19641	Cephalotus_follicularis	Extracellular ribonuclease LE	AT2G02990.1	pfam00445, Ribonuclease_T2	Nepenthes_gracilis_Nepgr029408	Nepenthes_gracilis	Extracellular ribonuclease LE	AT1G14220.1, AT1G26820.1	pfam00445, Ribonuclease_T2	N3.HOG0005051	N3.HOG0005051
OG0010459	13	6	8.7617	5.2368	Cephalotus_follicularis_Cfol-v3-11798	Cephalotus_follicularis	NA	AT4G29520.1	NA	Nepenthes_gracilis_Nepgr005222	Nepenthes_gracilis	NA	AT4G29520.1	pfam11938, DUF3456; pfam05184, SapB_1	N3.HOG0019262	N3.HOG0019262
