## supplementary table S11 for "Transcriptomic prey-capture responses in convergently evolved carnivorous pitcher plants"

### Sheet: Sheet1
Species	version	Reference	Source
Aldrovanda vesiculosa	Av-transcripts	Palfalvi et al., 2021	https://www.biozentrum.uni-wuerzburg.de/carnivorom/resources
Amborella trichopoda	v1.0	Amborella Genome Project, 2013	https://phytozome-next.jgi.doe.gov/info/Atrichopoda_v1_0
Aquilegia coerulea	v3.1	Filiault et al., 2018	https://phytozome-next.jgi.doe.gov/info/Acoerulea_v3_1
Arabidopsis thaliana	Araport11	Cheng et al., 2017	https://phytozome-next.jgi.doe.gov/info/Athaliana_Araport11
Averrhoa carambola	2020.7.1	Wu et al., 2020	https://ngdc.cncb.ac.cn/gwh/Assembly/946/show
Beta vulgaris	BeetSet2	Minoche et al., 2015	https://bvseq.boku.ac.at/Genome/Download/RefBeet-1.2/
Cephalotus follicularis	v3.1	Fukushima et al., 2017	https://genomevolution.org/coge/GenomeInfo.pl?gid=29002
Dionaea muscipula	Dm-transcripts	Palfalvi et al., 2021	https://www.biozentrum.uni-wuerzburg.de/carnivorom/resources
Drosera spatulata	Ds-transcripts	Palfalvi et al., 2021	https://www.biozentrum.uni-wuerzburg.de/carnivorom/resources
Hylocereus undatus	2021.1.29	Chen et al., 2022	http://pitayagenomic.com/download.php
Nepenthes gracilis	male-Hi-C	Saul et al., 2023	https://doi.org/10.5061/ dryad.xsj3tx9mj
Oryza sativa	v7.0	Ouyang et al., 2007	https://phytozome-next.jgi.doe.gov/info/Osativa_v7_0
Populus trichocarpa	v4.1	Tuskan et al., 2006	https://phytozome-next.jgi.doe.gov/info/Ptrichocarpa_v4_1
Solanum lycopersicum	ITAG3.2	The Tomato Genome Consortium, 2012	https://phytozome-next.jgi.doe.gov/info/Slycopersicum_ITAG3_2
Spinacia oleracea	v1	Xu et al., 2017	http://www.spinachbase.org/
