## supplementary table S12 for "Transcriptomic prey-capture responses in convergently evolved carnivorous pitcher plants"

### Sheet: DRA
BioProject	BioSample	Sample Name	Experiment	Experiment Title	Library Source	Library Strategy	Library Name	Library Layout	Run	Tissue	Treatment
PRJDB15743	SAMD00599342	Cf_4_1	DRX447495	Cf_4 petiole	TRANSCRIPTOMIC	RNA-Seq	Cf_4_1	PAIRED	DRR463237	petiole	Control
PRJDB15743	SAMD00599343	Cf_4_2	DRX447496	Cf_4 lid	TRANSCRIPTOMIC	RNA-Seq	Cf_4_2	PAIRED	DRR463238	lid	Control
PRJDB15743	SAMD00599344	Cf_4_3	DRX447497	Cf_4 central keel	TRANSCRIPTOMIC	RNA-Seq	Cf_4_3	PAIRED	DRR463239	central keel	Control
PRJDB15743	SAMD00599345	Cf_4_4	DRX447498	Cf_4 neck	TRANSCRIPTOMIC	RNA-Seq	Cf_4_4	PAIRED	DRR463240	neck and rim	Control
PRJDB15743	SAMD00599346	Cf_4_5	DRX447499	Cf_4 upper half of pitcher wall	TRANSCRIPTOMIC	RNA-Seq	Cf_4_5	PAIRED	DRR463241	upper pitcher wall	Control
PRJDB15743	SAMD00599347	Cf_4_6	DRX447500	Cf_4 lower half of pitcher wall	TRANSCRIPTOMIC	RNA-Seq	Cf_4_6	PAIRED	DRR463242	lower pitcher wall	Control
PRJDB15743	SAMD00599348	Cf_5_1	DRX447501	Cf_5 petiole	TRANSCRIPTOMIC	RNA-Seq	Cf_5_1	PAIRED	DRR463243	petiole	Control
PRJDB15743	SAMD00599349	Cf_5_2	DRX447502	Cf_5 lid	TRANSCRIPTOMIC	RNA-Seq	Cf_5_2	PAIRED	DRR463244	lid	Control
PRJDB15743	SAMD00599350	Cf_5_3	DRX447503	Cf_5 central keel	TRANSCRIPTOMIC	RNA-Seq	Cf_5_3	PAIRED	DRR463245	central keel	Control
PRJDB15743	SAMD00599351	Cf_5_4	DRX447504	Cf_5 neck	TRANSCRIPTOMIC	RNA-Seq	Cf_5_4	PAIRED	DRR463246	neck and rim	Control
PRJDB15743	SAMD00599352	Cf_5_5	DRX447505	Cf_5 upper half of pitcher wall	TRANSCRIPTOMIC	RNA-Seq	Cf_5_5	PAIRED	DRR463247	upper pitcher wall	Control
PRJDB15743	SAMD00599353	Cf_5_6	DRX447506	Cf_5 lower half of pitcher wall	TRANSCRIPTOMIC	RNA-Seq	Cf_5_6	PAIRED	DRR463248	lower pitcher wall	Control
PRJDB15743	SAMD00599354	Cf_6_1	DRX447507	Cf_6 petiole	TRANSCRIPTOMIC	RNA-Seq	Cf_6_1	PAIRED	DRR463249	petiole	Control
PRJDB15743	SAMD00599355	Cf_6_2	DRX447508	Cf_6 lid	TRANSCRIPTOMIC	RNA-Seq	Cf_6_2	PAIRED	DRR463250	lid	Control
PRJDB15743	SAMD00599356	Cf_6_3	DRX447509	Cf_6 central keel	TRANSCRIPTOMIC	RNA-Seq	Cf_6_3	PAIRED	DRR463251	central keel	Control
PRJDB15743	SAMD00599357	Cf_6_4	DRX447510	Cf_6 neck	TRANSCRIPTOMIC	RNA-Seq	Cf_6_4	PAIRED	DRR463252	neck and rim	Control
PRJDB15743	SAMD00599358	Cf_6_5	DRX447511	Cf_6 upper half of pitcher wall	TRANSCRIPTOMIC	RNA-Seq	Cf_6_5	PAIRED	DRR463253	upper pitcher wall	Control
PRJDB15743	SAMD00599359	Cf_6_6	DRX447512	Cf_6 lower half of pitcher wall	TRANSCRIPTOMIC	RNA-Seq	Cf_6_6	PAIRED	DRR463254	lower pitcher wall	Control
PRJDB15743	SAMD00599360	Cf_7_1	DRX447513	Cf_7 petiole	TRANSCRIPTOMIC	RNA-Seq	Cf_7_1	PAIRED	DRR463255	petiole	mealworm extract
PRJDB15743	SAMD00599361	Cf_7_2	DRX447514	Cf_7 lid	TRANSCRIPTOMIC	RNA-Seq	Cf_7_2	PAIRED	DRR463256	lid	mealworm extract
PRJDB15743	SAMD00599362	Cf_7_3	DRX447515	Cf_7 central keel	TRANSCRIPTOMIC	RNA-Seq	Cf_7_3	PAIRED	DRR463257	central keel	mealworm extract
PRJDB15743	SAMD00599363	Cf_7_4	DRX447516	Cf_7 neck	TRANSCRIPTOMIC	RNA-Seq	Cf_7_4	PAIRED	DRR463258	neck and rim	mealworm extract
PRJDB15743	SAMD00599364	Cf_7_5	DRX447517	Cf_7 upper half of pitcher wall	TRANSCRIPTOMIC	RNA-Seq	Cf_7_5	PAIRED	DRR463259	upper pitcher wall	mealworm extract
PRJDB15743	SAMD00599365	Cf_7_6	DRX447518	Cf_7 lower half of pitcher wall	TRANSCRIPTOMIC	RNA-Seq	Cf_7_6	PAIRED	DRR463260	lower pitcher wall	mealworm extract
PRJDB15743	SAMD00599366	Cf_8_1	DRX447519	Cf_8 petiole	TRANSCRIPTOMIC	RNA-Seq	Cf_8_1	PAIRED	DRR463261	petiole	mealworm extract
PRJDB15743	SAMD00599367	Cf_8_2	DRX447520	Cf_8 lid	TRANSCRIPTOMIC	RNA-Seq	Cf_8_2	PAIRED	DRR463262	lid	mealworm extract
PRJDB15743	SAMD00599368	Cf_8_3	DRX447521	Cf_8 central keel	TRANSCRIPTOMIC	RNA-Seq	Cf_8_3	PAIRED	DRR463263	central keel	mealworm extract
PRJDB15743	SAMD00599369	Cf_8_4	DRX447522	Cf_8 neck	TRANSCRIPTOMIC	RNA-Seq	Cf_8_4	PAIRED	DRR463264	neck and rim	mealworm extract
PRJDB15743	SAMD00599370	Cf_8_5	DRX447523	Cf_8 upper half of pitcher wall	TRANSCRIPTOMIC	RNA-Seq	Cf_8_5	PAIRED	DRR463265	upper pitcher wall	mealworm extract
PRJDB15743	SAMD00599371	Cf_8_6	DRX447524	Cf_8 lower half of pitcher wall	TRANSCRIPTOMIC	RNA-Seq	Cf_8_6	PAIRED	DRR463266	lower pitcher wall	mealworm extract
PRJDB15743	SAMD00599372	Cf_9_2	DRX447525	Cf_9 lid	TRANSCRIPTOMIC	RNA-Seq	Cf_9_2	PAIRED	DRR463267	lid	mealworm extract
PRJDB15743	SAMD00599373	Cf_9_3	DRX447526	Cf_9 central keel	TRANSCRIPTOMIC	RNA-Seq	Cf_9_3	PAIRED	DRR463268	central keel	mealworm extract
PRJDB15743	SAMD00599374	Cf_9_4	DRX447527	Cf_9 neck	TRANSCRIPTOMIC	RNA-Seq	Cf_9_4	PAIRED	DRR463269	neck and rim	mealworm extract
PRJDB15743	SAMD00599375	Cf_9_5	DRX447528	Cf_9 upper half of pitcher wall	TRANSCRIPTOMIC	RNA-Seq	Cf_9_5	PAIRED	DRR463270	upper pitcher wall	mealworm extract
PRJDB15743	SAMD00599376	Cf_9_6	DRX447529	Cf_9 lower half of pitcher wall	TRANSCRIPTOMIC	RNA-Seq	Cf_9_6	PAIRED	DRR463271	lower pitcher wall	mealworm extract
PRJDB15743	SAMD00599377	Cf_10_1	DRX447530	Cf_10 petiole	TRANSCRIPTOMIC	RNA-Seq	Cf_10_1	PAIRED	DRR463272	petiole	mealworm extract
PRJDB15743	SAMD00599378	Cf_10_2	DRX447531	Cf_10 lid	TRANSCRIPTOMIC	RNA-Seq	Cf_10_2	PAIRED	DRR463273	lid	mealworm extract
PRJDB15743	SAMD00599379	Cf_10_3	DRX447532	Cf_10 central keel	TRANSCRIPTOMIC	RNA-Seq	Cf_10_3	PAIRED	DRR463274	central keel	mealworm extract
PRJDB15743	SAMD00599380	Cf_10_4	DRX447533	Cf_10 neck	TRANSCRIPTOMIC	RNA-Seq	Cf_10_4	PAIRED	DRR463275	neck and rim	mealworm extract
PRJDB15743	SAMD00599381	Cf_10_5	DRX447534	Cf_10 upper half of pitcher wall	TRANSCRIPTOMIC	RNA-Seq	Cf_10_5	PAIRED	DRR463276	upper pitcher wall	mealworm extract
PRJDB15743	SAMD00599382	Cf_10_6	DRX447535	Cf_10 lower half of pitcher wall	TRANSCRIPTOMIC	RNA-Seq	Cf_10_6	PAIRED	DRR463277	lower pitcher wall	mealworm extract
PRJDB15743	SAMD00599383	Cf_11_1	DRX447536	Cf_11 petiole	TRANSCRIPTOMIC	RNA-Seq	Cf_11_1	PAIRED	DRR463278	petiole	Control
PRJDB15743	SAMD00599384	Cf_11_2	DRX447537	Cf_11 lid	TRANSCRIPTOMIC	RNA-Seq	Cf_11_2	PAIRED	DRR463279	lid	Control
PRJDB15743	SAMD00599385	Cf_11_3	DRX447538	Cf_11 central keel	TRANSCRIPTOMIC	RNA-Seq	Cf_11_3	PAIRED	DRR463280	central keel	Control
PRJDB15743	SAMD00599386	Cf_11_4	DRX447539	Cf_11 neck	TRANSCRIPTOMIC	RNA-Seq	Cf_11_4	PAIRED	DRR463281	neck and rim	Control
PRJDB15743	SAMD00599387	Cf_11_5	DRX447540	Cf_11 upper half of pitcher wall	TRANSCRIPTOMIC	RNA-Seq	Cf_11_5	PAIRED	DRR463282	upper pitcher wall	Control
PRJDB15743	SAMD00599388	Cf_11_6	DRX447541	Cf_11 lower half of pitcher wall	TRANSCRIPTOMIC	RNA-Seq	Cf_11_6	PAIRED	DRR463283	lower pitcher wall	Control
PRJDB15743	SAMD00599389	Cf_12_1	DRX447542	Cf_12 petiole	TRANSCRIPTOMIC	RNA-Seq	Cf_12_1	PAIRED	DRR463284	petiole	mealworm extract
PRJDB15743	SAMD00599390	Cf_12_2	DRX447543	Cf_12 lid	TRANSCRIPTOMIC	RNA-Seq	Cf_12_2	PAIRED	DRR463285	lid	mealworm extract
PRJDB15743	SAMD00599391	Cf_12_3	DRX447544	Cf_12 central keel	TRANSCRIPTOMIC	RNA-Seq	Cf_12_3	PAIRED	DRR463286	central keel	mealworm extract
PRJDB15743	SAMD00599392	Cf_12_4	DRX447545	Cf_12 neck	TRANSCRIPTOMIC	RNA-Seq	Cf_12_4	PAIRED	DRR463287	neck and rim	mealworm extract
PRJDB15743	SAMD00599393	Cf_12_5	DRX447546	Cf_12 upper half of pitcher wall	TRANSCRIPTOMIC	RNA-Seq	Cf_12_5	PAIRED	DRR463288	upper pitcher wall	mealworm extract
PRJDB15743	SAMD00599394	Cf_12_6	DRX447547	Cf_12 lower half of pitcher wall	TRANSCRIPTOMIC	RNA-Seq	Cf_12_6	PAIRED	DRR463289	lower pitcher wall	mealworm extract
PRJDB15743	SAMD00599395	Cf_13_1	DRX447548	Cf_13 petiole	TRANSCRIPTOMIC	RNA-Seq	Cf_13_1	PAIRED	DRR463290	petiole	mealworm extract
PRJDB15743	SAMD00599396	Cf_13_2	DRX447549	Cf_13 lid	TRANSCRIPTOMIC	RNA-Seq	Cf_13_2	PAIRED	DRR463291	lid	mealworm extract
PRJDB15743	SAMD00599397	Cf_13_3	DRX447550	Cf_13 central keel	TRANSCRIPTOMIC	RNA-Seq	Cf_13_3	PAIRED	DRR463292	central keel	mealworm extract
PRJDB15743	SAMD00599398	Cf_13_4	DRX447551	Cf_13 neck	TRANSCRIPTOMIC	RNA-Seq	Cf_13_4	PAIRED	DRR463293	neck and rim	mealworm extract
PRJDB15743	SAMD00599399	Cf_13_5	DRX447552	Cf_13 upper half of pitcher wall	TRANSCRIPTOMIC	RNA-Seq	Cf_13_5	PAIRED	DRR463294	upper pitcher wall	mealworm extract
PRJDB15743	SAMD00599400	Cf_13_6	DRX447553	Cf_13 lower half of pitcher wall	TRANSCRIPTOMIC	RNA-Seq	Cf_13_6	PAIRED	DRR463295	lower pitcher wall	mealworm extract
PRJDB15743	SAMD00599401	Cf_14_1	DRX447554	Cf_14 petiole	TRANSCRIPTOMIC	RNA-Seq	Cf_14_1	PAIRED	DRR463296	petiole	mealworm extract
PRJDB15743	SAMD00599402	Cf_14_2	DRX447555	Cf_14 lid	TRANSCRIPTOMIC	RNA-Seq	Cf_14_2	PAIRED	DRR463297	lid	mealworm extract
PRJDB15743	SAMD00599403	Cf_14_3	DRX447556	Cf_14 central keel	TRANSCRIPTOMIC	RNA-Seq	Cf_14_3	PAIRED	DRR463298	central keel	mealworm extract
PRJDB15743	SAMD00599404	Cf_14_4	DRX447557	Cf_14 neck	TRANSCRIPTOMIC	RNA-Seq	Cf_14_4	PAIRED	DRR463299	neck and rim	mealworm extract
PRJDB15743	SAMD00599405	Cf_14_5	DRX447558	Cf_14 upper half of pitcher wall	TRANSCRIPTOMIC	RNA-Seq	Cf_14_5	PAIRED	DRR463300	upper pitcher wall	mealworm extract
PRJDB15743	SAMD00599406	Cf_14_6	DRX447559	Cf_14 lower half of pitcher wall	TRANSCRIPTOMIC	RNA-Seq	Cf_14_6	PAIRED	DRR463301	lower pitcher wall	mealworm extract
PRJDB15743	SAMD00599407	Cf_15_1	DRX447560	Cf_15 petiole	TRANSCRIPTOMIC	RNA-Seq	Cf_15_1	PAIRED	DRR463302	petiole	mealworm extract
PRJDB15743	SAMD00599408	Cf_15_2	DRX447561	Cf_15 lid	TRANSCRIPTOMIC	RNA-Seq	Cf_15_2	PAIRED	DRR463303	lid	mealworm extract
PRJDB15743	SAMD00599409	Cf_15_3	DRX447562	Cf_15 central keel	TRANSCRIPTOMIC	RNA-Seq	Cf_15_3	PAIRED	DRR463304	central keel	mealworm extract
PRJDB15743	SAMD00599410	Cf_15_4	DRX447563	Cf_15 neck	TRANSCRIPTOMIC	RNA-Seq	Cf_15_4	PAIRED	DRR463305	neck and rim	mealworm extract
PRJDB15743	SAMD00599411	Cf_15_5	DRX447564	Cf_15 upper half of pitcher wall	TRANSCRIPTOMIC	RNA-Seq	Cf_15_5	PAIRED	DRR463306	upper pitcher wall	mealworm extract
PRJDB15743	SAMD00599412	Cf_15_6	DRX447565	Cf_15 lower half of pitcher wall	TRANSCRIPTOMIC	RNA-Seq	Cf_15_6	PAIRED	DRR463307	lower pitcher wall	mealworm extract
